# Transcriptomic landscape of posterior regeneration in the annelid *Platynereis dumerilii*

**DOI:** 10.1101/2023.05.26.542455

**Authors:** Louis Paré, Loïc Bideau, Loeiza Baduel, Caroline Dalle, Médine Benchouaia, Stephan Q. Schneider, Lucie Laplane, Yves Clément, Michel Vervoort, Eve Gazave

## Abstract

**Background:** Restorative regeneration, the capacity to reform a lost body part following amputation or injury, is an important and still poorly understood process in animals. Annelids, or segmented worms, show amazing regenerative capabilities, and as such are a crucial group to investigate. Elucidating the molecular mechanisms that underpin regeneration in this major group remains a key goal. Among annelids, the nereididae *Platynereis dumerilii* (re)emerged recently as a front-line regeneration model. Following amputation of its posterior part, *Platynereis* worms can regenerate both differentiated tissues of their terminal part as well as a growth zone that contains putative stem cells. While this regeneration process follows specific and reproducible stages that have been well characterized, the transcriptomic landscape of these stages remains to be uncovered.

**Results:** We generated a high quality *de novo* Reference transcriptome for the annelid *Platynereis dumerilii*. To do so, we produced and analyzed three RNA-sequencing datasets, encompassing five stages of posterior regeneration, along with blastema stages and non-amputated tissues as controls. We included these regeneration RNA-seq datasets, as well as embryonic and tissue-specific datasets from the literature to produce a Reference transcriptome. We used this Reference transcriptome to perform in depth analyzes of RNA-seq data during the course of regeneration to reveal the important dynamics of the gene expression, process with thousands of genes differentially expressed between stages, as well as unique and specific genes expression at each regeneration stage. The study of these genes highlighted the importance of the nervous system at both early and late stages of regeneration, as well as the enrichment of RNA-binding proteins (RBPs) during almost the entire regeneration process.

**Conclusions:** In this study, we provided a high-quality *de novo* Reference transcriptome for the annelid *Platynereis* that is useful for investigating various developmental processes, including regeneration. Our extensive stage-specific transcriptional analysis during the course of posterior regeneration shed light upon major molecular mechanisms and pathways, and will foster many specific studies in the future.
