## Additional File 2 for "Transcriptomic landscape of posterior regeneration in the annelid *Platynereis dumerilii*"

### Sheet: datasets
	Dataset name	Dataset type	Biological stage /structure	Sample name	Data type	Accession raw data	Accession transcriptome	Reference
	Embryonic	Embryonic development	2hpf	SS021	100bp pe	https://pdumbase2020.icob.sinica.edu.tw/platynereis/controller.php?action=download	https://pdumbase2020.icob.sinica.edu.tw/platynereis/controller.php?action=home	Chou et al. 2016
		Embryonic development	2hpf	SS022	100bp pe	https://pdumbase2020.icob.sinica.edu.tw/platynereis/controller.php?action=download
		Embryonic development	4hpf	SS041	100bp pe	https://pdumbase2020.icob.sinica.edu.tw/platynereis/controller.php?action=download
		Embryonic development	4hpf	SS042	100bp pe	https://pdumbase2020.icob.sinica.edu.tw/platynereis/controller.php?action=download
		Embryonic development	6hpf	SS061	100bp pe	https://pdumbase2020.icob.sinica.edu.tw/platynereis/controller.php?action=download
		Embryonic development	6hpf	SS062	100bp pe	https://pdumbase2020.icob.sinica.edu.tw/platynereis/controller.php?action=download
		Embryonic development	8hpf	SS081	100bp pe	https://pdumbase2020.icob.sinica.edu.tw/platynereis/controller.php?action=download
		Embryonic development	8hpf	SS082	100bp pe	https://pdumbase2020.icob.sinica.edu.tw/platynereis/controller.php?action=download
		Embryonic development	10hpf	SS101	75bp pe	https://pdumbase2020.icob.sinica.edu.tw/platynereis/controller.php?action=download
		Embryonic development	10hpf	SS102	75bp pe	https://pdumbase2020.icob.sinica.edu.tw/platynereis/controller.php?action=download
		Embryonic development	12hpf	SS121	75bp pe	https://pdumbase2020.icob.sinica.edu.tw/platynereis/controller.php?action=download
		Embryonic development	12hpf	SS122	75bp pe	https://pdumbase2020.icob.sinica.edu.tw/platynereis/controller.php?action=download
		Embryonic development	14hpf	SS141	100bp pe	https://pdumbase2020.icob.sinica.edu.tw/platynereis/controller.php?action=download
		Embryonic development	14hpf	SS142	100bp pe	https://pdumbase2020.icob.sinica.edu.tw/platynereis/controller.php?action=download
	Head	Immature worm	Head	IM_NM-FM	100bp pe	https://www.ebi.ac.uk/ena/browser/view/ERX2687761	https://www.ebi.ac.uk/ena/browser/view/HAMN01000000	Schenk et al. 2019
		Immature worm	Head	IM_FRFM	100bp se	https://www.ebi.ac.uk/ena/browser/view/ERX2687902
		Premature worm	Head	PM_Female_FRFM	100bp se	https://www.ebi.ac.uk/ena/browser/view/ERX2687903
		Premature worm	Head	PM_Male_FRFM	100bp se	https://www.ebi.ac.uk/ena/browser/view/ERX2687904
		Premature worm	Head	PM_Female_FM	100bp se	https://www.ebi.ac.uk/ena/browser/view/ERX2687905
		Mature worm	Head	Mat_Female_NM	100bp se	https://www.ebi.ac.uk/ena/browser/view/ERX2687906
		Premature worm	Head	PM_Female_NM	100bp se	https://www.ebi.ac.uk/ena/browser/view/ERX2687907
		Premature worm	Head	PM_Male_NM	100bp se	https://www.ebi.ac.uk/ena/browser/view/ERX2687908
		Mature worm	Head	Mat_Male_NM	100bp se	https://www.ebi.ac.uk/ena/browser/view/ERX2687909
		Premature worm	Head	PM_Male_FM	100bp se	https://www.ebi.ac.uk/ena/browser/view/ERX2687910
	Blastema	Posterior regeneration	2dpa	Bl2dpa_1	150bp pe	SAMEA112757503	https://www.ebi.ac.uk/ena/browser/view/HBZZ01000001	This study
		Posterior regeneration	2dpa	Bl2dpa_2	150bp pe	SAMEA112757504
		Posterior regeneration	2dpa	Bl2dpa_3	150bp pe	SAMEA112757505
		Posterior regeneration	3dpa	Bl3dpa_1	150bp pe	SAMEA112757506
		Posterior regeneration	3dpa	Bl3dpa_2	150bp pe	SAMEA112757507
		Posterior regeneration	3dpa	Bl3dpa_3	150bp pe	SAMEA112757508
	Long_read	Posterior regeneration	3dpa	Blastema_long_read	long read	SAMEA112757509
		Posterior regeneration	Non-amputated posterior part	Posterior_long_read	long read	SAMEA112757510
	Regeneration	Posterior regeneration	Non-amputated posterior part	NA_1	50bp se	SAMEA112757511
		Posterior regeneration	Non-amputated posterior part	NA_2	50bp se	SAMEA112757512
		Posterior regeneration	Non-amputated posterior part	NA_3	50bp se	SAMEA112757513
		Posterior regeneration	0dpa	0dpa_1	50bp se	SAMEA112757514
		Posterior regeneration	0dpa	0dpa_2	50bp se	SAMEA112757515
		Posterior regeneration	0dpa	0dpa_3	50bp se	SAMEA112757516
		Posterior regeneration	1dpa	1dpa_1	50bp se	SAMEA112757517
		Posterior regeneration	1dpa	1dpa_2	50bp se	SAMEA112757518
		Posterior regeneration	1dpa	1dpa_3	50bp se	SAMEA112757519
		Posterior regeneration	2dpa	2dpa_1	50bp se	SAMEA112757520
		Posterior regeneration	2dpa	2dpa_2	50bp se	SAMEA112757521
		Posterior regeneration	2dpa	2dpa_3	50bp se	SAMEA112757522
		Posterior regeneration	3dpa	3dpa_1	50bp se	SAMEA112757523
		Posterior regeneration	3dpa	3dpa_2	50bp se	SAMEA112757524
		Posterior regeneration	3dpa	3dpa_3	50bp se	SAMEA112757525
		Posterior regeneration	5dpa	5dpa_1	50bp se	SAMEA112757526
		Posterior regeneration	5dpa	5dpa_2	50bp se	SAMEA112757527
		Posterior regeneration	5dpa	5dpa_3	50bp se	SAMEA112757528
			hpf: hours post fertilization
			dpa: day post amputation
			bp: base pair
			pe: paired end
			se: single end
