## Additional File 4 for "Transcriptomic landscape of posterior regeneration in the annelid *Platynereis dumerilii*"

### Sheet: Number_of_transcripts
	Transcriptomes:	Hybrid 1	Hybrid 2	Blastema	Head	Embryonic	Reference
	Number of transcripts	315141	536225	382090	52059	273087	331646
	Number of genes	NA	309606	253866	NA	NA	119737

### Sheet: Metrics
		nb of seqs	Smallest	largest	nb of bases	mean length	n under 200	n over 1k	n over 10k	n with orf	% of mean orf	n90	n70	n50	n30	n10	gc	n bases	n proportion
	Hybrid 1	315141	75	594513	520455736	1651.2223	450	134883	2716	116086	47.15197	652	2214	3567	5309	9070	0.41987	101605	0.0002
	Hybrid 2	536225	176	168870	485830662	905.99289	76	119126	1593	117885	51.25932	314	817	1869	3512	7189	0.41846	0	0.0
	Blastema	382090	179	107217	335590693	878.29161	22	79479	1150	74593	48.45825	313	748	1730	3406	7189	0.41762	0	0.0
	Head	52059	272	48912	72414242	1391.00332	0	23697	109	32996	58.69734	632	1098	1822	2907	5339	0.44315	943	1.0e-05
	Embryonic	273087	201	27210	211251632	773.5698	0	50237	485	41822	46.27	281	630	1466	2927	5937	0.39935	0	0
	Reference	331646	196	355522	626971676	1890.48407	1	193232	2592	237010	63.16894	847	1847	2933	4489	8084	0.44326	35937	6.0e-05

### Sheet: Ex90N50
		ExN50	ExN50	ExN50	ExN50	ExN50	ExN50
	Ex	Hybrid 1	Hybrid 2	Blastema	Head	Embryonic	Reference
	1		1034
	2
	3		2076
	4		1768
	5		1768
	6		1768
	7		1744
	8		1744
	9	448	1744				767
	10		1205
	11		1143
	12	448	1143	1197
	13		1034
	14	358	1034	1197
	15		1034	1197			767
	16	358	1143	1326			767
	17		1118	1197			826
	18	358	1034	1197			1251
	19	358	1133	1674			3138
	20		1143	1674	1190		3138
	21	358	1208	1710			2549
	22	358	1208	1674	1190		2549
	23		1221	1674	826	1216	2549
	24	358	1319	1552	826		2549
	25	358	1319	1326	1160		2015
	26	380	1319	1197	826	1480	2015
	27	380	1328	962	826	1216	1170
	28	380	1433	913	1190	1216	1251
	29	469	1476	861	1386		1251
	30	512	1509	861	1386	7517	1170
	31	512	1482	865	1190	2296	1170
	32	601	1496	884	1190	2296	1170
	33	569	1482	962	1160	2296	969
	34	609	1504	925	1160	2296	965
	35	618	1509	913	1190	2296	927
	36	695	1537	913	1160	1994	877
	37	706	1588	925	1160	1994	927
	38	709	1588	1028	963	1584	927
	39	697	1623	1103	963	1480	978
	40	728	1643	1089	826	1480	954
	41	783	1634	1197	774	1401	1026
	42	809	1655	1224	760	1396	1085
	43	809	1673	1281	746	1179	1059
	44	842	1693	1286	760	1179	1085
	45	870	1758	1321	774	1216	1119
	46	844	1744	1350	820	1216	1085
	47	844	1743	1350	820	1216	1119
	48	844	1771	1373	820	1344	1141
	49	919	1775	1373	764	1348	1116
	50	988	1779	1416	820	1344	1116
	51	1026	1794	1502	820	1348	1139
	52	1060	1836	1469	820	1348	1141
	53	1064	1882	1381	864	1399	1216
	54	1126	1920	1407	902	1454	1226
	55	1130	1932	1451	941	1471	1304
	56	1169	1955	1475	963	1655	1340
	57	1292	1971	1497	1038	1783	1377
	58	1348	2016	1538	1119	1798	1469
	59	1355	2039	1552	1145	1716	1517
	60	1445	2062	1583	1159	1759	1530
	61	1462	2089	1611	1187	1665	1574
	62	1488	2115	1667	1248	1715	1619
	63	1535	2141	1701	1357	1787	1661
	64	1574	2162	1703	1357	1759	1699
	65	1598	2189	1710	1357	1941	1723
	66	1628	2207	1738	1356	1911	1771
	67	1712	2228	1790	1356	2013	1780
	68	1789	2244	1837	1261	2046	1818
	69	1858	2294	1879	1315	2087	1857
	70	1899	2305	1908	1357	2155	1913
	71	1942	2318	1941	1416	2180	1945
	72	1989	2339	2008	1477	2183	1995
	73	2004	2352	2043	1549	2225	2026
	74	2024	2378	2048	1597	2251	2087
	75	2046	2384	2080	1617	2314	2128
	76	2106	2420	2128	1699	2314	2157
	77	2157	2424	2169	1701	2462	2187
	78	2215	2446	2218	1726	2571	2274
	79	2267	2451	2263	1790	2557	2304
	80	2346	2455	2306	1846	2616	2374
	81	2415	2458	2339	1893	2685	2426
	82	2505	2456	2361	1931	2757	2483
	83	2555	2441	2406	1968	2791	2554
	84	2625	2423	2452	1999	2811	2621
	85	2693	2378	2488	2015	2821	2718
	86	2779	2331	2508	2033	2852	2788
	87	2872	2282	2510	2048	2829	2872
	88	2921	2209	2515	2086	2892	2954
	89	3002	2144	2488	2150	2892	3030
	90	3077	2059	2442	2180	2916	3093
	91	3160	1972	2389	2207	2889	3163
	92	3256	1865	2320	2247	2865	3237
	93	3357	1752	2238	2281	2846	3298
	94	3428	1639	2137	2322	2799	3351
	95	3455	1550	2024	2375	2738	3393
	96	3490	1409	1896	2420	2651	3413
	97	3405	1232	1737	2433	2530	3440
	98	3615	1040	1573	2417	2328	3339
	99	3428	843	1208	2213	1599	3117
	100	3565	667	849	1757	1466	2971

### Sheet: N50
		Hybrid 1	Hybrid 2	Blastema	Head	Embryonic	Reference
	Contig N10	9063	7188	7188	5339	5937	8084
	Contig N20	6663	4819	4709	3768	4089	5720
	Contig N30	5307	3512	3406	2907	2927	4489
	Contig N40	4350	2582	2452	2303	2095	3609
	Contig N50	3565	1869	1730	1822	1466	2933
	Median contig length	660	402	408	917	365	1256
	Average contig	1651	906.02	878.3	1391	773.57	1890
