## Additional File 5 for "Transcriptomic landscape of posterior regeneration in the annelid *Platynereis dumerilii*"

### Sheet: Blastema_dataset
		Hybrid 1	Hybrid 2	Blastema	Head	Embryonic	Reference
	Bl2dpa_1	97.71	97.7	97.49	77	85.07	91.06
	Bl2dpa_2	97.67	97.72	97.5	76.51	82.52	90.2
	Bl2dpa_3	97.59	97.61	97.39	73.74	72.38	91.14
	Bl3dpa_1	97.36	97.38	97.15	74.07	76.74	92.42
	Bl3dpa_2	97.24	97.31	97.04	75.58	82.36	91.87
	Bl3dpa_3	97.27	97.33	97.09	74.95	81.39	92.2
	average	97.4733	97.5083	97.2767	75.3083	80.0767	91.4817

### Sheet: Head_dataset
		Hybrid 1	Hybrid 2	Blastema	Head	Embryonic	Reference
	IM_NM-FM	75.88	75.13	75.12	57.01	72.03	75.05
	IM_FRFM	82.3	81.28	81.27	62.72	78.03	81.02
	PM_Female_FRFM	77.89	75.98	75.92	58.14	72.82	75.8
	PM_Male_FRFM	72.78	70.61	70.54	53.56	67.76	70.66
	PM_Female_FM	80.94	78.86	78.8	59.12	76.83	78.98
	Mat_Female_NM	78.08	76.23	76.17	58.27	72.53	76.23
	PM_Female_NM	75.38	73.08	73.02	53.65	71.33	73.2
	PM_Male_NM	71.38	69.68	69.62	53.53	66.91	70
	Mat_Male_NM	77.66	75.71	75.6	57.63	72.28	75.87
	PM_Male_FM	77.74	75.53	75.46	55.96	73.4	75.41
	average	77.003	75.209	75.152	56.959	72.392	75.222

### Sheet: Embryonic_dataset
		Hybrid 1	Hybrid 2	Blastema	Head	Embryonic	Reference
	SS021	95.57	95.85	95.86	83.79	95.2	86.94
	SS022	96.44	96.68	96.66	83.59	95.7	87.21
	SS041	96.23	94.47	96.47	84.5	95.63	86.64
	SS042	95.82	96.04	96.04	84.13	95.04	86.84
	SS061	95.96	96.18	96.18	84.26	95.59	85.13
	SS062	95.5	95.77	95.75	84.52	95.5	86.53
	SS081	95.74	96.01	96	84.59	95.65	82.98
	SS082	95.18	95.55	95.53	84.12	95.61	84.01
	SS101	91.66	92.05	92.01	86.75	92.15	84.59
	SS102	58.32	46.15	46.04	38.49	45.86	42.6
	SS121	91.57	91.92	91.888	77.21	92.22	83.5
	SS122	91.16	91.53	91.49	75.72	91.84	84.41
	SS141	92.77	93.34	92.95	78.97	94.28	87.95
	SS142	92.26	92.81	92.79	78.55	93.92	86.45
	average	91.7271	91.025	91.1184	79.2279	91.0136	82.5557

### Sheet: Regeneration_dataset
		Reference
	0dpa_1	92.61
	0dpa_2	92.32
	0dpa_3	91.81
	1dpa_1	88.95
	1dpa_2	88.95
	1dpa_3	90.86
	2dpa_1	88.06
	2dpa_2	87.86
	2dpa_3	88.36
	3dpa_1	91.04
	3dpa_2	90.5
	3dpa_3	88.85
	5dpa_1	89.89
	5dpa_2	90.8
	5dpa_3	91.42
	NA_1	90.34
	NA_2	91.17
	NA_3	90.89
	average	90.26
