## Additional File 6 for "Transcriptomic landscape of posterior regeneration in the annelid *Platynereis dumerilii*"

### Sheet: Busco
		Eukaryota						Metazoa						Arthropoda
		Hybrid 1	Hybrid 2	Blastema	Head	Embryonic	Reference	Hybrid 1	Hybrid 2	Blastema	Head	Embryonic	Reference	Hybrid 1	Hybrid 2	Blastema	Head	Embryonic	Reference
	% Missing	0	0	0	3.1	0.4	0	0.3	0.4	0.3	6	0.3	0.3	1.5	1.6	1.6	1.1	9.4	1.2
	% Fragmented	0.4	0	0	5.5	2.3	0	0.2	0.2	0.3	4	1.9	0.1	1	0.9	0.9	2.4	3.8	0.6
	% Complete	99.6	100	100	91.4	97.3	100	99.5	99.4	99.4	90	97.8	99.6	97.5	97.5	97.5	96.5	86.8	98.2
	Total nb BUSCO groups searched	255						954						1013

### Sheet: NCBI_Platynereis
	Hybrid 1	Hybrid 2	Blastema	Head	Embryonic	Reference
Total number of transcripts	13554	13554	13554	13554	13554	13554
Number of transcripts with match	13267	13277	13278	12608	13263	13419
Percentage	97.8825	97.9563	97.9637	93.0205	97.853	99.004

### Sheet: Swissprot_hit
	Hybrid 1	Hybrid 2	Blastema	Head	Embryonic	Reference
Total number of transcripts from transcriptomes	315141	536225	382090	52059	273087	331646
Number of transcripts with match	106635	128395	125559	19272	39697	179373
Percentage	33.8372	23.9442	32.8611	37.0195	14.5364	54.0857

### Sheet: Swissprot-coverage
	Hybrid 1				Hybrid 2				Blastema				Head				Embryonic				Reference
	% of coverage	Nb	%		% of coverage	Nb	%		% of coverage	Nb	%		% of coverage	Nb	%		% of coverage	Nb	%		% of coverage	Nb	%
	>75	13861	43.9167		>75	20789	58.1983		>75	19625	56.142		>75	4590	31.5768		>75	6920	35.5054		>75	18908	48.7458
	50-75	6845	21.6875		50-75	6756	18.9132		50-75	6851	19.5989		50-75	4138	28.4673		50-75	5036	25.8389		50-75	9470	24.4141
	25-50	6959	22.0487		25-50	5449	15.2543		25-50	5646	16.1517		25-50	4053	27.8825		25-50	4986	25.5823		25-50	7228	18.6341
	0-25	3897	12.3471		0-25	2727	7.63416		0-25	2834	8.10733		0-25	1755	12.0735		0-25	2548	13.0734		0-25	3183	8.20593
	total	31562			total	35721			total	34956			total	14536			total	19490			total	38789
