## Additional File 15 for "Transcriptomic landscape of posterior regeneration in the annelid *Platynereis dumerilii*"

### Sheet: 0dpavs1dpa
	ID	Description	GeneRatio	BgRatio	pvalue	p.adjust	qvalue	geneID	Count
GO:0032989	GO:0032989	cellular component morphogenesis	39/357	424/8495	2.78100141555623e-06	0.0040103713982725	0.00377222467475974	Zswim6/Pak1/Dclk1/Chrna7/Tbr1/Lama3/Nrxn1/Ephb1/Brsk2/Lrp1/Vcl/Kank1/Ptprm/Plxnb3/Lama1/Lama2/Szt2/Chn1/Shh/Prdm8/Ext1/Adam10/Zfp335/Syt2/Wdr47/Lrp4/Efnb2/Gli3/Ss18l2/Nlgn3/Ugt8a/Flii/Dcdc2a/Actc1/Reg2/Kidins220/Pikfyve/Bcl11b/Actg1	39
GO:0120039	GO:0120039	plasma membrane bounded cell projection morphogenesis	35/357	362/8495	3.05269124746037e-06	0.0040103713982725	0.00377222467475974	Zswim6/Pak1/Dclk1/Chrna7/Tbr1/Lama3/Nrxn1/Ephb1/Brsk2/Lrp1/Vcl/Kank1/Ptprm/Plxnb3/Lama1/Lama2/Szt2/Chn1/Shh/Prdm8/Ext1/Adam10/Zfp335/Syt2/Wdr47/Lrp4/Efnb2/Gli3/Ss18l2/Nlgn3/Ugt8a/Dcdc2a/Reg2/Kidins220/Bcl11b	35
GO:0048858	GO:0048858	cell projection morphogenesis	35/357	364/8495	3.46019965338438e-06	0.0040103713982725	0.00377222467475974	Zswim6/Pak1/Dclk1/Chrna7/Tbr1/Lama3/Nrxn1/Ephb1/Brsk2/Lrp1/Vcl/Kank1/Ptprm/Plxnb3/Lama1/Lama2/Szt2/Chn1/Shh/Prdm8/Ext1/Adam10/Zfp335/Syt2/Wdr47/Lrp4/Efnb2/Gli3/Ss18l2/Nlgn3/Ugt8a/Dcdc2a/Reg2/Kidins220/Bcl11b	35
GO:0048812	GO:0048812	neuron projection morphogenesis	34/357	355/8495	5.24678154674928e-06	0.00456076485951181	0.00428993428046053	Zswim6/Pak1/Dclk1/Chrna7/Tbr1/Lama3/Nrxn1/Ephb1/Brsk2/Lrp1/Vcl/Ptprm/Plxnb3/Lama1/Lama2/Szt2/Chn1/Shh/Prdm8/Ext1/Adam10/Zfp335/Syt2/Wdr47/Lrp4/Efnb2/Gli3/Ss18l2/Nlgn3/Ugt8a/Dcdc2a/Reg2/Kidins220/Bcl11b	34
GO:0032990	GO:0032990	cell part morphogenesis	35/357	377/8495	7.59733435729503e-06	0.00528318631206297	0.00496945638907698	Zswim6/Pak1/Dclk1/Chrna7/Tbr1/Lama3/Nrxn1/Ephb1/Brsk2/Lrp1/Vcl/Kank1/Ptprm/Plxnb3/Lama1/Lama2/Szt2/Chn1/Shh/Prdm8/Ext1/Adam10/Zfp335/Syt2/Wdr47/Lrp4/Efnb2/Gli3/Ss18l2/Nlgn3/Ugt8a/Dcdc2a/Reg2/Kidins220/Bcl11b	35
GO:0001508	GO:0001508	action potential	12/357	70/8495	2.96126138625358e-05	0.0168573685536818	0.0158563323180265	Adra1a/Cacna1g/Kcnq1/Chrna7/Trpc4/Kcna2/Kcnh2/Trpa1/Slc9a1/Jup/Dcdc2a/Gria1	12
GO:0061564	GO:0061564	axon development	25/357	245/8495	3.39377566510706e-05	0.0168573685536818	0.0158563323180265	Pak1/Dclk1/Tbr1/Lama3/Ephb1/Brsk2/Lrp1/Vcl/Ptprm/Plxnb3/Lama1/Lama2/Szt2/Jak2/Chn1/Shh/Prdm8/Ext1/Mmp2/Wdr47/Lrp4/Efnb2/Gli3/Nlgn3/Bcl11b	25
GO:0035637	GO:0035637	multicellular organismal signaling	12/357	73/8495	4.56765856147057e-05	0.0198521860227915	0.0186733094085382	Pak1/Cacna1g/Kcnq1/Chrna7/Kcna2/Kcnh2/Trpa1/Slc9a1/Jup/Ghsr/Dcdc2a/Gria1	12
GO:0007409	GO:0007409	axonogenesis	23/357	223/8495	5.93332400272212e-05	0.0229224083971831	0.0215612136566756	Pak1/Dclk1/Tbr1/Lama3/Ephb1/Brsk2/Lrp1/Vcl/Ptprm/Plxnb3/Lama1/Lama2/Szt2/Chn1/Shh/Prdm8/Ext1/Wdr47/Lrp4/Efnb2/Gli3/Nlgn3/Bcl11b	23
GO:1903522	GO:1903522	regulation of blood circulation	15/357	117/8495	0.000106325601563682	0.0348425724201002	0.0327735260309859	Adra1a/Cacna1g/Kcnq1/Chrna7/Faah/Kcnh2/Ace/Trpa1/Jak2/Adrb2/Mmp2/Slc9a1/Jup/Calm1/Asic2	15
GO:0001504	GO:0001504	neurotransmitter uptake	7/357	28/8495	0.000120196688327521	0.0348425724201002	0.0327735260309859	Slc6a5/Slc22a3/Slc17a6/Slc6a9/Slc17a6/Fev/Slc22a1	7
GO:1904707	GO:1904707	positive regulation of vascular associated smooth muscle cell proliferation	6/357	20/8495	0.00012400455671839	0.0348425724201002	0.0327735260309859	Pak1/Ldlrap1/Jak2/Ddr2/Mmp2/Hpgd	6
GO:0098657	GO:0098657	import into cell	16/357	133/8495	0.000135670070438924	0.0348425724201002	0.0327735260309859	Slc6a5/Slc22a3/Slc17a6/Kcnq1/Kcnh2/Slc6a9/Slc17a6/Abcc1/Smpd3/Adrb2/Slc27a4/Fev/Slc22a1/Slc9a1/Slc27a2/Calm1	16
GO:0007411	GO:0007411	axon guidance	14/357	108/8495	0.000159637547448837	0.0348425724201002	0.0327735260309859	Tbr1/Lama3/Ephb1/Lrp1/Ptprm/Plxnb3/Lama1/Lama2/Chn1/Shh/Ext1/Efnb2/Gli3/Bcl11b	14
GO:0097485	GO:0097485	neuron projection guidance	14/357	108/8495	0.000159637547448837	0.0348425724201002	0.0327735260309859	Tbr1/Lama3/Ephb1/Lrp1/Ptprm/Plxnb3/Lama1/Lama2/Chn1/Shh/Ext1/Efnb2/Gli3/Bcl11b	14
GO:0030155	GO:0030155	regulation of cell adhesion	28/357	318/8495	0.000160333954190855	0.0348425724201002	0.0327735260309859	Peli1/Lama3/Lrp1/Vcl/Kank1/Plxnb3/Cdk6/Hoxa7/Lama1/Onecut2/Mdga1/Magi2/Lama2/Jak2/Adrb2/Shh/Ass1/Adam10/Mip/Vit/Mmp2/Fut1/Ptpn23/Efnb2/Gli3/Jup/Fut7/Actg1	28
GO:0003018	GO:0003018	vascular process in circulatory system	14/357	110/8495	0.000194491199764675	0.0397791706812809	0.0374169757070493	Adra1a/Cacna1g/Lrp1/Faah/Ptprm/Ace/Abcc1/Smpd3/Adrb2/Slc27a4/Ext1/Slc22a1/Mmp2/Asic2	14
GO:0042391	GO:0042391	regulation of membrane potential	22/357	229/8495	0.000241859858746314	0.0467192627144964	0.0439449462646081	Adra1a/Cacna1g/Kcnq1/Chrna7/Trpc4/Glra2/Nrxn1/Kcna2/Kcnk16/Kcnh2/Trpa1/Adrb2/Ppp2r3c/Crtc1/Slc9a1/Stox1/Jup/Nlgn3/Dcdc2a/Gria1/Hebp2/Asic2	22

### Sheet: 1dpavs2dpa
	ID	Description	GeneRatio	BgRatio	pvalue	p.adjust	qvalue	geneID	Count
GO:0006665	GO:0006665	sphingolipid metabolic process	23/862	81/8495	3.20455941383917e-06	0.0137411507665423	0.0131623061397899	P2rx7/Hexb/Sptlc2/Kdsr/Cers1/Gm2a/Naga/Ugcg/Sptssa/Tm9sf2/Cerk/Ugt8a/Elovl2/Tecr/Fut9/Elovl4/P2rx7/Hacd2/B3galt1/B3galt2/Degs2/Sirt3/Tecr	23
GO:0006486	GO:0006486	protein glycosylation	30/862	134/8495	2.21951445924983e-05	0.0251980134336861	0.0241365495920667	Tmem165/Rpn1/Slc35c1/Ostc/Galnt11/Dhdds/Mgat1/Rpn2/Large2/Ddost/Mgat4c/Tmem258/Alg5/B3gnt9/Stt3b/Gfpt2/Eogt/Gmppb/Fut1/Stt3a/Fut9/Galnt1/Entpd5/B3galt1/Large1/Alg14/B3gnt6/B3galt2/C1galt1/Fut2	30
GO:0043413	GO:0043413	macromolecule glycosylation	30/862	134/8495	2.21951445924983e-05	0.0251980134336861	0.0241365495920667	Tmem165/Rpn1/Slc35c1/Ostc/Galnt11/Dhdds/Mgat1/Rpn2/Large2/Ddost/Mgat4c/Tmem258/Alg5/B3gnt9/Stt3b/Gfpt2/Eogt/Gmppb/Fut1/Stt3a/Fut9/Galnt1/Entpd5/B3galt1/Large1/Alg14/B3gnt6/B3galt2/C1galt1/Fut2	30
GO:0030148	GO:0030148	sphingolipid biosynthetic process	17/862	56/8495	2.3505609546349e-05	0.0251980134336861	0.0241365495920667	P2rx7/Sptlc2/Kdsr/Cers1/Ugcg/Sptssa/Tm9sf2/Ugt8a/Elovl2/Fut9/Elovl4/P2rx7/Hacd2/B3galt1/B3galt2/Degs2/Sirt3	17
GO:0006487	GO:0006487	protein N-linked glycosylation	16/862	53/8495	4.39316021383701e-05	0.0349757294667358	0.0335023802973299	Tmem165/Rpn1/Ostc/Dhdds/Mgat1/Rpn2/Ddost/Mgat4c/Tmem258/Alg5/Stt3b/Gfpt2/Stt3a/Fut9/Entpd5/Alg14	16
GO:0070085	GO:0070085	glycosylation	31/862	147/8495	5.58226204809731e-05	0.0349757294667358	0.0335023802973299	Tmem165/Rpn1/Slc35c1/Ostc/Galnt11/Dhdds/Mgat1/Rpn2/Large2/Ddost/Mgat4c/Tmem258/Alg5/B3gnt9/Stt3b/Gfpt2/Eogt/Gmppb/Fut1/Stt3a/Fut9/Galnt1/Cog5/Entpd5/B3galt1/Large1/Alg14/B3gnt6/B3galt2/C1galt1/Fut2	31
GO:0010591	GO:0010591	regulation of lamellipodium assembly	10/862	24/8495	5.70965732899139e-05	0.0349757294667358	0.0335023802973299	Arpc2/Actr3/Twf1/Cfl1/Capzb/Brk1/Actr2/Fscn1/Cdc42/Slit2	10
GO:0030834	GO:0030834	regulation of actin filament depolymerization	11/862	30/8495	9.80031910542301e-05	0.0365856153817056	0.0350444499262115	Mtpn/Arpc2/Twf1/Cfl1/Capza2/Capzb/Sema5a/Swap70/Sptan1/Sptbn1/Capg	11
GO:1902743	GO:1902743	regulation of lamellipodium organization	11/862	30/8495	9.80031910542301e-05	0.0365856153817056	0.0350444499262115	Arpc2/Actr3/Twf1/Coro1c/Cfl1/Capzb/Brk1/Actr2/Fscn1/Cdc42/Slit2	11
GO:1905039	GO:1905039	carboxylic acid transmembrane transport	21/862	86/8495	0.000100436280636888	0.0365856153817056	0.0350444499262115	Slc7a6/Slc27a1/Slc25a11/Slc47a1/Arl6ip5/Slc6a5/Slc17a8/Slc38a7/Mpc1/Slc3a1/Slc15a4/Slc13a3/Sfxn2/Myc/Thbs1/Abcb1a/Mfsd12/Lrp2/Slc25a12/Itgb1/Slc7a5	21
GO:0051693	GO:0051693	actin filament capping	9/862	21/8495	0.00010411599653796	0.0365856153817056	0.0350444499262115	Mtpn/Arpc2/Twf1/Cfl1/Capza2/Capzb/Sptan1/Sptbn1/Capg	9
GO:1901617	GO:1901617	organic hydroxy compound biosynthetic process	30/862	145/8495	0.000105804987876164	0.0365856153817056	0.0350444499262115	Qdpr/Hmgcs1/Ippk/Dhdds/Sptlc2/Malrd1/Htt/Scap/Moxd1/Itpkb/Bmp5/Pck2/Wnt4/Fdft1/Sqle/Insig2/Sptssa/Slc27a2/Akr1b3/Pgp/Ddc/Ddt/Pmvk/Pdxk/Tyrp1/Nsdhl/Lbr/Dct/Mfsd12/Msmo1	30
GO:1903825	GO:1903825	organic acid transmembrane transport	21/862	87/8495	0.000120001635261018	0.0365856153817056	0.0350444499262115	Slc7a6/Slc27a1/Slc25a11/Slc47a1/Arl6ip5/Slc6a5/Slc17a8/Slc38a7/Mpc1/Slc3a1/Slc15a4/Slc13a3/Sfxn2/Myc/Thbs1/Abcb1a/Mfsd12/Lrp2/Slc25a12/Itgb1/Slc7a5	21
GO:0030835	GO:0030835	negative regulation of actin filament depolymerization	10/862	26/8495	0.000127997580605821	0.0365856153817056	0.0350444499262115	Mtpn/Arpc2/Twf1/Cfl1/Capza2/Capzb/Swap70/Sptan1/Sptbn1/Capg	10
GO:0030042	GO:0030042	actin filament depolymerization	11/862	31/8495	0.000138122239174206	0.0365856153817056	0.0350444499262115	Mtpn/Arpc2/Twf1/Cfl1/Capza2/Capzb/Sema5a/Swap70/Sptan1/Sptbn1/Capg	11
GO:0009101	GO:0009101	glycoprotein biosynthetic process	34/862	175/8495	0.000139792574110608	0.0365856153817056	0.0350444499262115	Tmem165/Rpn1/Slc35c1/Ostc/Galnt11/Dhdds/Mgat1/Rpn2/Large2/Ddost/Mgat4c/Tmem258/Alg5/B3gnt9/Stt3b/Gfpt2/Eogt/Tm9sf2/Gmppb/Fut1/Stt3a/Fut9/Pxylp1/Galnt1/Entpd5/Acan/Chst14/B3galt1/Large1/Alg14/B3gnt6/B3galt2/C1galt1/Fut2	34
GO:0006672	GO:0006672	ceramide metabolic process	16/862	58/8495	0.000145514371958344	0.0365856153817056	0.0350444499262115	P2rx7/Hexb/Sptlc2/Cers1/Gm2a/Naga/Ugcg/Sptssa/Tm9sf2/Cerk/Ugt8a/P2rx7/B3galt1/B3galt2/Degs2/Sirt3	16
GO:0009100	GO:0009100	glycoprotein metabolic process	40/862	219/8495	0.000153577676509025	0.0365856153817056	0.0350444499262115	Tmem165/Rpn1/Slc35c1/Ostc/Hexb/Galnt11/Dhdds/Mgat1/Rpn2/Large2/Ddost/Rab1a/Mgat4c/Tmem258/Alg5/B3gnt9/Stt3b/Gfpt2/Eogt/Edem1/Tm9sf2/Erp44/Gmppb/Fut1/Stt3a/Fut9/Pxylp1/Galnt1/Ctsl/Entpd5/Acan/Chst14/Egflam/B3galt1/Large1/Alg14/B3gnt6/B3galt2/C1galt1/Fut2	40
GO:0006643	GO:0006643	membrane lipid metabolic process	25/862	116/8495	0.000199991381085056	0.0451348969522485	0.043233593850077	P2rx7/Hexb/Sptlc2/Kdsr/Cers1/Gm2a/Naga/Ugcg/Sptssa/Tm9sf2/Cerk/Ugt8a/Elovl2/Tecr/Fut9/Elovl4/P2rx7/Hacd2/B3galt1/Pigu/B3galt2/Degs2/Sirt3/Tecr/Fut2	25

### Sheet: 2dpavs3dpa
	ID	Description	GeneRatio	BgRatio	pvalue	p.adjust	qvalue	geneID	Count
GO:0006805	GO:0006805	xenobiotic metabolic process	21/680	53/8495	1.89286412881606e-10	7.66799258583384e-07	7.56946402670757e-07	Acaa1a/Cyp1a1/Cbr1/As3mt/Cyp46a1/Ugt1a6b/Fmo4/Ugt2b1/Gsta1/Ahr/Cyp2f2/Cyp2j13/Cyp2d22/Gstm2/Cyp2j6/Cyp2j12/Nceh1/Gstm5/Cyp2u1/Cyp2j9/Gsta3	21
GO:0071466	GO:0071466	cellular response to xenobiotic stimulus	25/680	81/8495	1.76865911684179e-09	3.58241904116305e-06	3.53638736046419e-06	Acaa1a/Cyp1a1/Mcm7/Pcna/Cbr1/As3mt/Cyp46a1/Asic2/Ugt1a6b/Fmo4/Ugt2b1/Gsta1/Ahr/Cyp2f2/Cyp2j13/Cyp2d22/Gstm2/Cyp2j6/Cyp2j12/Nceh1/Rb1/Gstm5/Cyp2u1/Cyp2j9/Gsta3	25
GO:0032787	GO:0032787	monocarboxylic acid metabolic process	61/680	384/8495	1.18206398957611e-07	0.00015961804072576	0.000157567056014022	Ephx1/Ptgr1/Decr1/Acaa1a/Hk1/Ech1/Cyp1a1/Por/Scp2/Fads2/Alkbh7/Etfdh/Tpi1/Hpgds/Fah/Hyi/Agxt2/Ugt1a7c/Agxt/Acox3/Glo1/Ugt1a10/Phyh/Gpd1/Gapdh/Pgd/Lonp2/Idh1/Dlat/Ugt1a6b/Ephx1/Acox1/Fmo4/Gatd1/Cyp24a1/Cygb/Crabp2/Eno1/Ugt2b1/Adh1/Cyp2f2/Cyp2j13/Cyp2d22/Abhd5/Pcx/Cyp2j6/Nudt19/Cyp2j12/Ilvbl/Cyp27a1/Pex5/Cyp2u1/Cryl1/Echs1/Nudt7/Tyrp1/Cyp2j9/Mif/Gamt/Grhpr/Faah	61
GO:0044282	GO:0044282	small molecule catabolic process	44/680	259/8495	1.17129220084021e-06	0.00118622617640092	0.00117098396605051	Oat/Pipox/Decr1/Acaa1a/Hk1/Cyp1a1/Scp2/Shmt1/Etfdh/Tpi1/Fah/Cbr1/Agxt2/Agxt/Xdh/Acox3/Glo1/Phyh/Cyp46a1/Gapdh/Pgd/Bpnt1/Lonp2/Ddo/Got1/Acox1/Gatd1/Cyp24a1/Eno1/Adh1/Entpd7/Miox/Qprt/Nudt19/Ilvbl/Srd5a3/Cyp27a1/Pex5/Cryl1/Pnp/Echs1/Nudt7/Ahcyl/Faah	44
GO:0009410	GO:0009410	response to xenobiotic stimulus	32/680	166/8495	2.2349834696957e-06	0.00181078360714746	0.00178751625292084	Acaa1a/Cyp1a1/Mcm7/Pcna/Cbr1/As3mt/Slc1a2/Cyp46a1/Lct/Abcb1a/Asic2/Ugt1a6b/Fmo4/Ugt2b1/Gsta1/Ahr/Cyp2f2/Cyp2j13/Cyp2d22/Gstm2/Cyp2j6/Abcc1/Cyp2j12/Nceh1/Rb1/Chrna7/Gstm5/Cyp2u1/Pnp/Cyp2j9/Mmp2/Gsta3	32
GO:0006706	GO:0006706	steroid catabolic process	7/680	11/8495	5.06824674002896e-06	0.00342191125730955	0.00337794199392457	Hsd11b1/Hsd17b14/Cbr1/Ugt1a7c/Cyp46a1/Cyp24a1/Cyp27a1	7
GO:0043648	GO:0043648	dicarboxylic acid metabolic process	18/680	71/8495	7.93477869021025e-06	0.00459196978200596	0.00453296605174567	Oat/Shmt1/Atic/Mdh1/Dhfr/Asl/Phyh/Idh1/Ddo/Got1/Kyat3/Dlst/Gpt2/Qprt/Pcx/Nags/Aadat/Grhpr	18
GO:0006690	GO:0006690	icosanoid metabolic process	15/680	60/8495	5.36884153966097e-05	0.0221702558571506	0.0218853829467228	Mgst2/Ephx1/Ptgr1/Hpgds/Lta4h/Ephx1/Acox1/Cyp2f2/Cyp2j13/Cyp2d22/Cyp2j6/Cyp2j12/Cyp2u1/Cyp2j9/Mif	15
GO:0042178	GO:0042178	xenobiotic catabolic process	8/680	19/8495	5.515712667852e-05	0.0221702558571506	0.0218853829467228	Acaa1a/Cyp1a1/Fmo4/Ugt2b1/Gsta1/Cyp2d22/Gstm2/Gstm5	8
GO:1901605	GO:1901605	alpha-amino acid metabolic process	26/680	143/8495	5.69168000084445e-05	0.0221702558571506	0.0218853829467228	Oat/Pipox/Enoph1/Shmt1/Dhfr/Fah/Agxt2/Asl/Agxt/Aspg/Ddo/Got1/Kyat3/Gpt2/Slc39a8/Gnmt/Cyp2d22/Nags/Aadat/Ilvbl/Bhmt/Tyrp1/Pfas/Thap4/Gamt/Ahcyl	26
GO:0006575	GO:0006575	cellular modified amino acid metabolic process	24/680	128/8495	6.55892865818847e-05	0.0221702558571506	0.0218853829467228	Mgst2/Pipox/Shmt1/Atic/Hpgds/Ethe1/Dhfr/Asl/Slc1a2/Slc22a4/Glo1/Gstk1/Ckmt2/Idh1/Gsta1/Gnmt/Gstm2/Mthfd2/Bbox1/Gstm5/Bhmt/Gamt/Ahcyl/Gsta3	24
GO:0006790	GO:0006790	sulfur compound metabolic process	34/680	212/8495	6.56734313220951e-05	0.0221702558571506	0.0218853829467228	Mgst2/Pipox/Enoph1/Hpgds/Ethe1/Slc1a2/Agxt/Xdh/Glo1/Gstk1/Idh1/Hs2st1/Dlat/Iscu/Chst11/Hexb/Sult1c2/Gsta1/Nfs1/Gnmt/Tpst2/Gstm2/Nudt19/Chst8/Mms19/Gstm5/Nubp1/Bhmt/Nudt7/Mvd/Tpk1/Gamt/Ahcyl/Gsta3	34
GO:0006271	GO:0006271	DNA strand elongation involved in DNA replication	6/680	11/8495	8.38080487707854e-05	0.0242504575407466	0.0239388554346025	Mcm7/Pcna/Mcm4/Dna2/Pole/Mcm3	6
GO:1900746	GO:1900746	regulation of vascular endothelial growth factor signaling pathway	6/680	11/8495	8.38080487707854e-05	0.0242504575407466	0.0239388554346025	Xdh/Dll1/Robo1/Myo1c/Cd63/Adamts3	6
GO:1902547	GO:1902547	regulation of cellular response to vascular endothelial growth factor stimulus	6/680	12/8495	0.000156292472846717	0.0375661492482303	0.0370834494391318	Xdh/Dll1/Robo1/Myo1c/Cd63/Adamts3	6
GO:0120254	GO:0120254	olefinic compound metabolic process	17/680	80/8495	0.000156952507729171	0.0375661492482303	0.0370834494391318	Ephx1/Cyp1a1/Scp2/Bco1/Cyp46a1/Ephx1/Adh1/Cyp2f2/Cyp2j13/Cyp2d22/Cyp2j6/Cyp2j12/Cyp17a1/Rdh12/Stard3/Cyp2u1/Cyp2j9	17
GO:0016042	GO:0016042	lipid catabolic process	32/680	204/8495	0.00016382936827236	0.0375661492482303	0.0370834494391318	Mgst2/Decr1/Hsd11b1/Hsd17b14/Acaa1a/Scp2/Etfdh/Cbr1/Ugt1a7c/Bco1/Acox3/Phyh/Cyp46a1/Lct/Aspg/Lonp2/Idh1/Acox1/Cyp24a1/Hexb/Abhd5/Nudt19/Nceh1/Ilvbl/Srd5a3/Cyp27a1/Pex5/Echs1/Lrp1/Nudt7/Napepld/Faah	32
GO:1901616	GO:1901616	organic hydroxy compound catabolic process	11/680	39/8495	0.00016691944864679	0.0375661492482303	0.0370834494391318	Tpi1/Fah/Cyp46a1/Lct/Bpnt1/Moxd1/Cyp24a1/Adh1/Miox/Srd5a3/Cyp27a1	11
GO:0006631	GO:0006631	fatty acid metabolic process	37/680	251/8495	0.000193089714863769	0.0394289839413547	0.0389223479565037	Ephx1/Ptgr1/Decr1/Acaa1a/Ech1/Cyp1a1/Por/Scp2/Fads2/Alkbh7/Etfdh/Hpgds/Acox3/Phyh/Lonp2/Ephx1/Acox1/Fmo4/Cyp24a1/Cygb/Cyp2f2/Cyp2j13/Cyp2d22/Abhd5/Cyp2j6/Nudt19/Cyp2j12/Ilvbl/Pex5/Cyp2u1/Cryl1/Echs1/Nudt7/Tyrp1/Cyp2j9/Mif/Faah	37
GO:0006103	GO:0006103	2-oxoglutarate metabolic process	7/680	17/8495	0.000194662966879066	0.0394289839413547	0.0389223479565037	Phyh/Idh1/Got1/Kyat3/Dlst/Gpt2/Aadat	7
GO:0072329	GO:0072329	monocarboxylic acid catabolic process	19/680	98/8495	0.000236211142863222	0.0455662542732816	0.0449807584830767	Decr1/Acaa1a/Scp2/Etfdh/Fah/Agxt2/Agxt/Acox3/Phyh/Pgd/Lonp2/Acox1/Nudt19/Ilvbl/Pex5/Cryl1/Echs1/Nudt7/Faah	19

### Sheet: 3dpavs5dpa
	ID	Description	GeneRatio	BgRatio	pvalue	p.adjust	qvalue	geneID	Count
GO:0007268	GO:0007268	chemical synaptic transmission	26/172	340/8495	3.88976864423772e-09	4.61715538071017e-06	4.38110784140459e-06	Gabrg3/Slc6a2/Stac3/Sncaip/Chrna10/Ptprs/Chrna7/Rnf216/Nalcn/Slc7a11/Chrna9/Kiss1r/Cyp46a1/Bche/Gabra1/Chrna6/Slc5a7/Chrna5/Slc12a6/Gria1/Ptpra/Frrs1l/Cacng7/Gabbr1/Gucy1b1/Plg	26
GO:0098916	GO:0098916	anterograde trans-synaptic signaling	26/172	340/8495	3.88976864423772e-09	4.61715538071017e-06	4.38110784140459e-06	Gabrg3/Slc6a2/Stac3/Sncaip/Chrna10/Ptprs/Chrna7/Rnf216/Nalcn/Slc7a11/Chrna9/Kiss1r/Cyp46a1/Bche/Gabra1/Chrna6/Slc5a7/Chrna5/Slc12a6/Gria1/Ptpra/Frrs1l/Cacng7/Gabbr1/Gucy1b1/Plg	26
GO:0099537	GO:0099537	trans-synaptic signaling	26/172	347/8495	5.97793704230245e-09	4.73054084614201e-06	4.48869658614991e-06	Gabrg3/Slc6a2/Stac3/Sncaip/Chrna10/Ptprs/Chrna7/Rnf216/Nalcn/Slc7a11/Chrna9/Kiss1r/Cyp46a1/Bche/Gabra1/Chrna6/Slc5a7/Chrna5/Slc12a6/Gria1/Ptpra/Frrs1l/Cacng7/Gabbr1/Gucy1b1/Plg	26
GO:0099536	GO:0099536	synaptic signaling	26/172	354/8495	9.08231344833131e-09	5.39035303158463e-06	5.11477652090237e-06	Gabrg3/Slc6a2/Stac3/Sncaip/Chrna10/Ptprs/Chrna7/Rnf216/Nalcn/Slc7a11/Chrna9/Kiss1r/Cyp46a1/Bche/Gabra1/Chrna6/Slc5a7/Chrna5/Slc12a6/Gria1/Ptpra/Frrs1l/Cacng7/Gabbr1/Gucy1b1/Plg	26
GO:0006820	GO:0006820	anion transport	19/172	278/8495	3.15438039282748e-06	0.00149769981051449	0.00142113137697912	Cptp/Gabrg3/Slc3a1/Avpr1b/Slc13a3/Slc7a11/Slc22a3/Kiss1r/Ano8/Gabra1/Slc13a2/Slc4a1/Slc16a8/Nmur2/Slc52a3/Slc12a6/Slc7a6/Slc6a7/Gabbr1	19
GO:0015711	GO:0015711	organic anion transport	15/172	198/8495	1.07077742654117e-05	0.00423670935101458	0.00402011174175108	Cptp/Slc3a1/Avpr1b/Slc13a3/Slc7a11/Slc22a3/Kiss1r/Slc13a2/Slc4a1/Slc16a8/Nmur2/Slc52a3/Slc7a6/Slc6a7/Gabbr1	15
GO:0007271	GO:0007271	synaptic transmission, cholinergic	5/172	17/8495	1.63103006292055e-05	0.0055315219562477	0.00524872832278193	Chrna10/Chrna7/Nalcn/Slc5a7/Chrna5	5
GO:0030001	GO:0030001	metal ion transport	21/172	412/8495	8.29501535183709e-05	0.0246154580565766	0.0233570169117518	Kcnh8/Calm1/Slc6a2/Ryr2/Stac3/Slc13a3/Chrna7/Nalcn/Atp2c1/Ank2/Asic5/Ccn2/Slc13a2/Nmur2/Slc5a7/Ank3/Slc12a6/Asic4/Oprk1/Slc6a7/Cacng7	21
GO:0046942	GO:0046942	carboxylic acid transport	12/172	163/8495	0.000110721904418251	0.0280261623110116	0.0265933522571564	Slc3a1/Avpr1b/Slc13a3/Slc7a11/Slc22a3/Kiss1r/Slc13a2/Slc16a8/Nmur2/Slc7a6/Slc6a7/Gabbr1	12
GO:0098660	GO:0098660	inorganic ion transmembrane transport	20/172	391/8495	0.000118054601141582	0.0280261623110116	0.0265933522571564	Kcnh8/Calm1/Gabrg3/Slc6a2/Ryr2/Stac3/Rhag/Cnga3/Nalcn/Atp2c1/Ank2/Asic5/Ccn2/Gabra1/Ank3/Slc12a6/Otop2/Asic4/Oprk1/Slc6a7	20
GO:0050804	GO:0050804	modulation of chemical synaptic transmission	15/172	249/8495	0.000152203907313177	0.031474468300735	0.0298653669860209	Sncaip/Ptprs/Chrna7/Nalcn/Slc7a11/Kiss1r/Cyp46a1/Bche/Chrna6/Chrna5/Gria1/Ptpra/Frrs1l/Cacng7/Gabbr1	15
GO:0099177	GO:0099177	regulation of trans-synaptic signaling	15/172	250/8495	0.000159095880205906	0.031474468300735	0.0298653669860209	Sncaip/Ptprs/Chrna7/Nalcn/Slc7a11/Kiss1r/Cyp46a1/Bche/Chrna6/Chrna5/Gria1/Ptpra/Frrs1l/Cacng7/Gabbr1	15
GO:0051937	GO:0051937	catecholamine transport	6/172	42/8495	0.000180906851413268	0.0330363742503922	0.0313474220262667	Slc6a2/Chrna7/Slc22a3/Chrna6/Oprk1/Gabbr1	6
GO:0015872	GO:0015872	dopamine transport	5/172	29/8495	0.000257053715132144	0.0418093551723106	0.0396718929050436	Slc6a2/Slc22a3/Chrna6/Oprk1/Gabbr1	5
GO:0098662	GO:0098662	inorganic cation transmembrane transport	18/172	352/8495	0.00026417031490508	0.0418093551723106	0.0396718929050436	Kcnh8/Calm1/Slc6a2/Ryr2/Stac3/Rhag/Cnga3/Nalcn/Atp2c1/Ank2/Asic5/Ccn2/Ank3/Slc12a6/Otop2/Asic4/Oprk1/Slc6a7	18
GO:0051899	GO:0051899	membrane depolarization	6/172	46/8495	0.00030212049322144	0.0448271281817312	0.0425353852298606	Chrna10/Chrna7/Chrna9/Chrna6/Ank3/Chrna5	6

### Sheet: 5dpavsNA
	ID	Description	GeneRatio	BgRatio	pvalue	p.adjust	qvalue	geneID	Count
