## Additional File 17 for "Transcriptomic landscape of posterior regeneration in the annelid *Platynereis dumerilii*"

### Sheet: DEGs
		Total transcripts annotated	Total TF	Total RBP	Total NS	Total SC		n DEG / comparison with annotation		n TF DEG	% TF DEG	p-value TF		n RBP DEG	% RBP DEG	p-value RBP		n NS DEG	% NS DEG	p-value NS		n SC DEG	% SC DEG	p-value SC
	0 vs 1dpa	70743	5248	1437	11087	25		5106		184	3.6036	1		179	3.50568	2.00395e-12		757	14.8257	1		4	0.0783392	0.127483
	1 vs 2dpa	70743	5248	1437	11087	25		6406		201	3.13768	1		179	2.79426	1.1094e-05		864	13.4874	1		6	0.0936622	0.0360016
	2 vs 3dpa	70743	5248	1437	11087	25		6887		236	3.42675	1		200	2.90402	3.02943e-07		877	12.7341	1		7	0.101641	0.0360016
	3 vs 5dpa	70743	5248	1437	11087	25		4224		88	2.08333	1		167	3.9536	1.02246e-15		542	12.8314	1		2	0.0473485	0.44484
	5dpa vs NA	70743	5248	1437	11087	25		2726		158	5.79604	1		58	2.12766	0.377109		419	15.3705	1		4	0.146735	0.0360016

### Sheet: Clusters
		Total transcripts per cluster	Total transcripts annotated per cluster		n TF	% TF	p-value TF		n RBP	% RBP	p-value RBP		n NS	% NS	p-value NS		n SC	% SC	p-value SC
	cluster 1	854	436		5	1.14679	1		4	0.917431	0.999885		61	13.9908	1		1	0.229358	0.382214
	cluster 2	7269	3295		61	1.85129	1		145	4.40061	4.69913e-17		386	11.7147	1		4	0.121396	0.108668
	cluster 3	1766	732		28	3.82514	1		18	2.45902	0.712136		106	14.4809	1		1	0.136612	0.382214
	cluster 4	1644	760		22	2.89474	1		22	2.89474	0.25721		96	12.6316	1		1	0.131579	0.382214
	cluster 5	1356	632		65	10.2848	0.0605168		11	1.74051	0.999885		114	18.038	0.232336		1	0.158228	0.382214
	cluster 6	4077	1249		88	7.04564	1		42	3.36269	0.00742454		169	13.5308	1		0	0	1
	cluster 7	5417	2759		201	7.28525	1		37	1.34107	0.999885		549	19.8985	1.08552e-08		2	0.07249	0.382214
	cluster 8	634	315		4	1.26984	1		4	1.26984	0.999885		44	13.9683	1		0	0	1
	cluster 9	3091	1716		105	6.11888	1		27	1.57343	0.999885		210	12.2378	1		1	0.0582751	0.611759
	cluster 10	2434	1263		64	5.0673	1		10	0.791766	0.999885		187	14.806	1		3	0.23753	0.108668
	cluster 11	3633	1629		115	7.05955	1		22	1.35052	0.999885		298	18.2934	0.0128037		3	0.184162	0.108668
	cluster 12	798	352		26	7.38636	1		5	1.42045	0.999885		62	17.6136	0.525883		0	0	1
