## Additional File 18 for "Transcriptomic landscape of posterior regeneration in the annelid *Platynereis dumerilii*"

### Sheet: Neurogenesis genes selection
	Neurogenesis and neural signaling			Expression levels - median							DEG - conditions
	Genes	Our transcriptome identifiers		0dpa	1dpa	2dpa	3dpa	5dpa	NA		0dpa vs 1dpa	1dpa vs 2dpa	2dpa vs 3dpa	3dpa vs 5dpa	5dpa vs NA
	Pdum-netrin	PladumEVm011161		3.241	3.9095	3.73	7.4195	3.5415	6.034		Not DEG	Not DEG	Not DEG	Not DEG	Not DEG
	Pdum-slit	PladumEVm001726		5.463	6.11	6.413	13.5735	4.285	14.396		Not DEG	Not DEG	Not DEG	Down regulated	UP regulated
	Pdum-soxB1	PladumEVm017748		3.549	7.0185	3.153	8.304	10.032	8.795		Not DEG	Not DEG	UP regulated	Not DEG	Not DEG
	Pdum-soxB2	PladumEVm032144		1.163	1.441	1.026	2.0955	3.2615	2.082		Not DEG	Not DEG	Not DEG	Not DEG	Not DEG
	Pdum-neurogenin	PladumEVm030660		0.037	0.1695	0.015	1.115	1.751	0.535		Not DEG	Down regulated	UP regulated	Not DEG	Not DEG
	Pdum-churchill	PladumEVm093632		9.074	9.8815	5.89	4.17	7.277	8.936		Not DEG	Not DEG	Not DEG	Not DEG	Not DEG
	Pdum-prox	PladumEVm005489		2.628	3.201	2.395	3.811	2.7135	5.05		Not DEG	Not DEG	Not DEG	Not DEG	Not DEG
	Pdum-olig	PladumEVm024159		0.492	0.874	0.476	1.5525	2.353	1.415		Not DEG	Not DEG	UP regulated	Not DEG	Not DEG
	Pdum-neuroD	PladumEVm026549		0.283	0.364	0.172	0.476	0.663	0.959		Not DEG	Not DEG	Not DEG	Not DEG	Not DEG
	Pdum-ash1	PladumEVm044890		0.591	0.407	0.372	3.04	3.682	1.836		Not DEG	Not DEG	UP regulated	Not DEG	Down regulated
	Pdum-ash2	PladumEVm038304		1.081	0.3365	1.057	1.56	2.682	1.525		Down regulated	UP regulated	Not DEG	Not DEG	Not DEG
	Pdum-coe	PladumEVm010659		1.492	3.582	4.028	4.9035	2.911	3.865		UP regulated	Not DEG	Not DEG	Not DEG	Not DEG
	Pdum-vacht	PladumEVm010781		3.648	4.377	5.36	6.465	3.9185	5.911		Not DEG	Not DEG	Not DEG	Not DEG	Not DEG
	Pdum-nk2.2	PladumEVm018097		6.961	9.7575	9.834	11.1035	9.747	8.119		Not DEG	Not DEG	Not DEG	Not DEG	Not DEG
	Pdum-pax3/7	PladumEVm021006		0.236	0.54	0.161	0.6375	1.5625	0.745		Not DEG	Not DEG	Not DEG	Not DEG	Not DEG
	Pdum-pax6	PladumEVm031580		0.949	1.495	1.608	2.2215	1.558	2.518		Not DEG	Not DEG	Not DEG	Not DEG	Not DEG
	Pdum-elav	PladumEVm016447		40.181	62.8765	67.765	81.9605	64.598	84.064		Not DEG	Not DEG	Not DEG	Not DEG	Not DEG
	Pdum-syt	PladumEVm020475		112.988	120.162	117.873	139.52	112.335	123.949		Not DEG	Not DEG	Not DEG	Not DEG	Not DEG
	Pdum-nk6	PladumEVm028024		1.875	2.119	2.305	4.359	2.825	3.441		Not DEG	Not DEG	Not DEG	Not DEG	Not DEG
	Pdum-ath1	PladumEVm042765		3.893	13.582	4.089	1.403	1.9415	5.559		UP regulated	Down regulated	Down regulated	Not DEG	UP regulated
	Pdum-pax2/5/8	PladumEVm011230		5.145	8.7985	3.554	8.3705	13.9715	12.804		Not DEG	Down regulated	UP regulated	Not DEG	Not DEG
	Pdum-phc2	PladumEVm010368		67.549	43.4725	69.266	73.1555	43.8265	69.845		Not DEG	Not DEG	Not DEG	Not DEG	Not DEG

### Sheet: Stem cells genes selection
	GMP and stem cell genes			Expression levels - median							DEG - conditions
	Genes	Our transcriptome identifiers		0dpa	1dpa	2dpa	3dpa	5dpa	NA		0dpa vs 1dpa	1dpa vs 2dpa	2dpa vs 3dpa	3dpa vs 5dpa	5dpa vs NA
	Pdu-piwi1 or A	PladumEVm005914		67.164	66.169	43.496	79.155	77.3245	80.209		Not DEG	Not DEG	Not DEG	Not DEG	Not DEG
	Pdu-piwi2 or B	PladumEVm004759		2.808	4.268	4.449	3.441	3.045	3.73		Not DEG	Not DEG	Not DEG	Not DEG	Not DEG
	Pdu-argonaute	PladumEVm005043		4.611	11.137	7.614	12.137	8.6675	10.625		UP regulated	Not DEG	Not DEG	Not DEG	Not DEG
	Pdu-vasa	PladumEVm007318		13.867	25.614	17.435	24.781	20.9475	19.606		Not DEG	Not DEG	Not DEG	Not DEG	Not DEG
	Pdu-pl10	PladumEVm006138		31.521	48.6295	28.902	39.465	41.037	31.334		Not DEG	Not DEG	Not DEG	Not DEG	Not DEG
	Pdu-nanos	PladumEVm037269		0.48	0.806	0.939	3.233	3.3575	6.306		Not DEG	Not DEG	UP regulated	Not DEG	Not DEG
	Pdu-pumilio	PladumEVm003527		8.188	27.704	19.007	23.206	19.9785	27.935		UP regulated	Not DEG	Not DEG	Not DEG	Not DEG
	Pdu-pufA	PladumEVm010001		5.468	10.988	8.47	7.9995	8.9505	6.8		UP regulated	Not DEG	Not DEG	Not DEG	Not DEG
	Pdu-pufB	PladumEVm009386		3.447	5.516	5.688	3.729	4.747	3.49		Not DEG	Not DEG	Not DEG	Not DEG	Not DEG
	Pdu-SmB	PladumEVm046467		27.461	58.23	40.15	40.9895	53.296	17.115		UP regulated	Not DEG	Not DEG	Not DEG	Down regulated
	Pdu-smD3	PladumEVm074622		104.256	138.701	85.138	118.541	159.506	69.035		Not DEG	Not DEG	Not DEG	Not DEG	Down regulated
	Pdu-brunoA	PladumEVm012590		19.553	31.273	28.769	42.6225	27.3715	33.512		Not DEG	Not DEG	Not DEG	Not DEG	Not DEG
	Pdu-brunoB	PladumEVm014565		2.959	4.2315	3.388	7.11	5.38	8.171		Not DEG	Not DEG	Not DEG	Not DEG	Not DEG
	Pdu-mago nashi	PladumEVm067231		3.719	6.453	3.729	8.9455	7.989	4.023		Not DEG	Not DEG	UP regulated	Not DEG	Not DEG
	Pdu-musashi	PladumEVm021954		46.485	69.229	67.215	96.1985	78.1725	83.344		Not DEG	Not DEG	Not DEG	Not DEG	Not DEG
	Pdu-tudor2	PladumEVm000158		4.64	9.7615	6.344	8.914	8.2645	7.635		UP regulated	Not DEG	Not DEG	Not DEG	Not DEG
	Pdu-brat	PladumEVm007016		3.806	7.085	4.683	6.4055	5.1355	8.303		UP regulated	Not DEG	Not DEG	Not DEG	Not DEG
	Pdu-boule	PladumEVm022295		8.899	6.5535	5.198	9.8455	5.5155	9.48		Not DEG	Not DEG	Not DEG	Not DEG	Not DEG
	Pdu-Dazap1	PladumEVm016186		28.858	26.54	22.778	31.171	25.4975	24.556		Not DEG	Not DEG	Not DEG	Not DEG	Not DEG
	Pdu-gcl	PladumEVm016050		4.875	4.688	3.307	4.513	4.2705	5.588		Not DEG	Not DEG	Not DEG	Not DEG	Not DEG
	Pdu-tsunagi	PladumEVm053675		12.714	21.943	11.655	22.006	24.2635	12.721		Not DEG	Not DEG	Not DEG	Not DEG	Not DEG
	Pdu-gustavus	PladumEVm033913		1.122	2.9545	2.111	2.6485	2.049	3.526		UP regulated	Not DEG	Not DEG	Not DEG	Not DEG
	Pdu-maelstrom	PladumEVm007306		2.897	4.3135	3.524	3.9075	3.066	3.692		Not DEG	Not DEG	Not DEG	Not DEG	Not DEG
	Pdu-gcna	PladumEVm002851		2.343	2.3075	2.236	2.97	3.4525	2.327		Not DEG	Not DEG	Not DEG	Not DEG	Not DEG
	Pdu-myc	PladumEVm019697		23.205	24.3475	10.661	18.4905	19.3705	29.082		Not DEG	Down regulated	Not DEG	Not DEG	Not DEG
	Pdu-max	PladumEVm020529		19.893	15.9005	12.96	30.493	28.3495	25.643		Not DEG	Not DEG	UP regulated	Not DEG	Not DEG
	Pdu-id	PladumEVm063070		17.586	14.9955	7.725	25.0975	22.7885	23.74		Not DEG	Not DEG	UP regulated	Not DEG	Not DEG
	Pdu-tfap2	PladumEVm017810		3.2	7.3035	4.198	8.267	9.2095	6.978		UP regulated	Not DEG	Not DEG	Not DEG	Not DEG
	Pdu-lin28	PladumEVm039243		0.779	3.3645	3.545	5.2325	3.6495	5.519		UP regulated	Not DEG	Not DEG	Not DEG	Not DEG
	Pdu-gcm1	PladumEVm008668		0.419	0.4815	0.264	1.3165	1.1265	0.872		Not DEG	Not DEG	UP regulated	Not DEG	Not DEG
	Pdu-gcm2	PladumEVm011998		0.168	0.2975	0.127	0.6755	0.422	0.463		Not DEG	Not DEG	Not DEG	Not DEG	Not DEG
	Pdu-runx	PladumEVm010720		12.901	12.672	8.002	4.3275	3.5765	16.805		Not DEG	Not DEG	Not DEG	Not DEG	UP regulated
